# Oxphos Targeting of *Mycn*-Amplified Neuroblastoma

**DOI:** 10.1101/2024.08.03.606365

**Authors:** Soraya Epp, Donagh Egan, Evon Poon, Amirah Adlina Abdul Aziz, Kieran Wynne, Louis Chesler, Melinda Halasz, Walter Kolch

## Abstract

**Summary:** High risk - neuroblastoma (HR-NB) is a pediatric solid tumor with high lethality. Half of HR-NB are driven by *MYCN* gene amplification (MNA). These HR-NBs require high dosage chemotherapy and often relapse. Moreover, current therapies can cause severe long-term side effects and new therapies are urgently needed. This study investigates a novel therapeutic approach targeting the metabolic vulnerabilities of MNA NB cells. We discovered that Diphenyleneiodonium chloride (DPI), an inhibitor of flavoprotein enzymes and mitochondrial complex I, synergizes with mitoquinone mesylate (MitoQ), a mitochondria-targeted antioxidant in 2D and 3D *in vitro* models of NB. Similarly to DPI, MitoQ affects MNA cells in a MYCN-dependent fashion, being more toxic when MYCN levels are high. Furthermore, low nanomolar concentrations of MitoQ significantly decrease MYCN protein expression and induce differentiation of MNA cells. The DPI and MitoQ combination further synergizes with vincristine, a chemotherapeutic agent used in NB treatment. Phosphoproteomics and proteomics analysis suggests that the drug combination induces MNA NB cell death by arresting the cell cycle and inhibiting oxidative phosphorylation (OXPHOS) in the mitochondria. Thus, interference with mitochondrial metabolism may represent an effective strategy to enhance the activity of chemotherapeutic drugs in MNA-NB.
