## Supplementary Table 1 for "Oxphos Targeting of *Mycn*-Amplified Neuroblastoma"

### Sheet: MitoQ EC50 vs NT
Upregulated					Downregulated
Gene	-Log Student's T-test p-value MitoQ EC50_NT	Student's T-test q-value MitoQ EC50_NT	Student's T-test Difference MitoQ EC50 (logfold)		Gene	-Log Student's T-test p-value MitoQ EC50_NT	Student's T-test q-value MitoQ EC50_NT	Student's T-test Difference MitoQ EC50 (logfold)
IFRD1	5.53246	0.00457143	2.87517		PEG10	6.81238	0	-2.36591
CCDC51	6.91706	0.004	2.17877		NDUFA12	6.47339	0.006	-2.23912
SELENOO	3.11243	0.0105926	2.01833		NDUFV2	2.22808	0.0299029	-2.19692
STX10	1.90512	0.0494026	1.79251		JMJD6	2.01756	0.0385313	-2.15367
VPS33A	2.70941	0.0193684	1.7506		NDUFA6	5.55194	0.0036	-2.09473
ARHGEF2	2.8652	0.0156056	1.74847		NDUFS7	3.11937	0.0105714	-1.96263
CBX4	4.80798	0.0048	1.46539		RRM2	3.17412	0.010566	-1.91072
DST	2.29689	0.0332459	1.45319		DPH5	1.90445	0.0487417	-1.85674
TBC1D5	2.75228	0.0231707	1.40719		RIF1	2.46193	0.0254066	-1.81928
HBA2	5.66366	0.00342857	1.39144		F8A1	1.90873	0.0491282	-1.76692
VTN	3.68268	0.0101463	1.38597		AURKB	4.245	0.00654545	-1.748
KMT2D	6.90496	0.00355556	1.38473		MRPL47	3.39924	0.00972727	-1.74735
DNAH2	4.10765	0.00923077	1.36345		NDUFA7	6.25765	0.004	-1.73651
H1-0	5.82471	0.00369231	1.36297		USP11	2.48209	0.0257826	-1.70605
PSMD10	2.4791	0.0326126	1.24412		TYMS	5.02629	0.005	-1.70209
AFG3L2	3.56623	0.0107586	1.23801		TUBAL3	2.28566	0.032367	-1.68018
HBD	2.48718	0.0326545	1.23563		NDUFA9	6.776	0.00533333	-1.6367
UNC5B	3.62346	0.0105965	1.21009		KDM3B	2.34375	0.0310095	-1.63614
MAGEE2	3.45021	0.0130588	1.1513		BRD8	2.20759	0.034464	-1.60432
TSPO	2.6974	0.0296566	1.11951		PTTG1	3.49521	0.00986047	-1.60028
SIGMAR1	3.80689	0.0106885	1.04464		SMAD4	4.43534	0.00647619	-1.59981
VAMP7	3.03546	0.0236235	1.03891		MRPS14	2.71966	0.0214	-1.56623
HIRIP3	2.60547	0.0330084	1.02634		ASF1B	3.62925	0.0101538	-1.52328
PCYOX1	2.37443	0.0434925	1.02376		MIPEP	2.00037	0.0481074	-1.52091
ASNS	6.39149	0.00444444	1.02323		MRPL13	3.54134	0.00947826	-1.51459
GOLGA5	2.78701	0.0299406	1.01896		FADS2	4.43983	0.00626087	-1.51041
H1-5	4.58562	0.009	1.00966		UBE2T	3.85619	0.0092	-1.50814
WARS1	6.50275	0.00470588	1.00661		KIAA1143	3.70651	0.00994595	-1.46496
CRLF3	2.66619	0.033069	0.983691		PRC1	2.28307	0.0343871	-1.43905
ALG9	3.09895	0.0250909	0.949115		RHEB	2.11955	0.0437664	-1.4277
H1-3	4.682	0.0103158	0.899979		SYN1	2.35421	0.0330175	-1.42302
DDR2	2.48442	0.0442553	0.89165		FANCI	2.92878	0.0179733	-1.41776
H1-4	5.08824	0.00952941	0.833059		NDUFS6	8.00474	0.008	-1.41336
SERPINH1	6.01701	0.00784	0.809739		ADPRS	2.21287	0.0395969	-1.38354
SEC61B	2.99163	0.0329912	0.802582		PTBP2	2.62966	0.0258065	-1.37399
ASL	4.96077	0.00968889	0.796027		KRT10	2.11689	0.0447606	-1.36777
NUCKS1	3.00775	0.0332893	0.764424		UBE2C	5.2722	0.00442105	-1.36674
AHSG	4.64281	0.0110323	0.753722		GLUL	5.67071	0.00426667	-1.34228
H1-10	4.68909	0.011619	0.730975		MRPL34	2.14531	0.0438857	-1.33084
FN1	5.68757	0.0102222	0.711143		CCNB1	4.09303	0.00971429	-1.3122
H1-2	4.9889	0.0105763	0.710792		PTCD3	3.99784	0.0089697	-1.31171
GOT1	3.17156	0.0345397	0.683746		TIMM23	2.22351	0.0407023	-1.31127
ASS1	6.13879	0.0105385	0.602211		TK1	3.64288	0.0101224	-1.31044
IDH1	4.23958	0.0275918	0.5694		NDUFA2	3.76879	0.0100952	-1.30397
HYOU1	4.15363	0.0301154	0.557079		PAIP2	2.08228	0.0482667	-1.30041
OSBP	3.24427	0.0497834	0.54172		NDUFS1	6.10696	0.004	-1.28116
TCEA1	4.941	0.0300784	0.480891		ITPK1	3.50546	0.0104	-1.28103
LAMTOR3	3.82182	0.0476667	0.478087		NDUFV1	8.57431	0.0048	-1.27607
CARS1	4.65283	0.0483243	0.405709		MRPL21	3.27398	0.0143188	-1.25364
VAT1	5.30507	0.0483014	0.374418		GOSR2	2.87084	0.0228916	-1.24296
					RACGAP1	3.14046	0.0167568	-1.22812
					MRPS35	4.72968	0.00683333	-1.21758
					DDX31	2.29689	0.0400308	-1.20598
					MRPS33	3.47238	0.011697	-1.18411
					AFAP1	3.0579	0.0200519	-1.17809
					STXBP4	2.64224	0.0317736	-1.09858
					UHRF1	2.91851	0.0251236	-1.07711
					UBE2S	2.8878	0.0255745	-1.06113
					MRPL37	4.21909	0.0099	-1.06028
					MRPS30	2.75257	0.02976	-1.05605
					BDH2	2.89311	0.0255158	-1.05221
					NOL11	2.62249	0.0328348	-1.0366
					UBL5	3.67436	0.0119403	-1.03424
					MRPL14	2.3865	0.0427576	-1.03099
					KIF11	3.4982	0.0153425	-1.00295
					SMN1	2.25842	0.0495263	-0.999288
					GAL	2.38057	0.0441439	-0.988007
					PLK1	3.5459	0.0155556	-0.977055
					MRPS21	4.15063	0.0105882	-0.96749
					CHAF1B	2.71028	0.0332203	-0.940326
					CKS1B	4.60148	0.00987234	-0.860749
					MAP7D1	2.42368	0.0496732	-0.846904
					INF2	2.53972	0.0450909	-0.836195
					HMGCS1	4.2308	0.011875	-0.827493
					NDUFA5	5.08783	0.00971429	-0.825824
					NDUFS8	5.31803	0.00890323	-0.814987
					STMN2	3.75679	0.021519	-0.767091
					RCOR1	3.39948	0.0272165	-0.756989
					UNG	5.05954	0.0103333	-0.747735
					NDUFB9	3.55902	0.0255111	-0.742935
					MRPL9	4.33976	0.0153143	-0.725911
					GGA2	3.72269	0.0236744	-0.720449
					NDUFS2	3.8894	0.0235714	-0.690825
					DNMT1	6.35412	0.0100741	-0.687899
					MRPL22	3.21098	0.0336911	-0.686703
					SUGP2	3.28185	0.0330667	-0.675918
					NDUFB4	6.45844	0.00951724	-0.671951
					CCND1	5.51115	0.0104	-0.656061
					STX18	3.03791	0.0432593	-0.649739
					UQCRC2	4.34039	0.0212308	-0.641198
					UCK2	3.23659	0.0386457	-0.636525
					EEF1E1	2.94767	0.0482177	-0.629752
					UBA52	2.90207	0.0490839	-0.627147
					MRPS5	3.56944	0.0328214	-0.626778
					NDUFS3	4.39902	0.0219259	-0.621671
					CHGA	6.12034	0.0108	-0.605127
					TFB2M	3.36919	0.0432353	-0.569348
					TOP2A	6.1537	0.0116923	-0.554255
					TMOD1	5.2015	0.0235402	-0.506965
					RFC5	5.11285	0.0260833	-0.491965
					CSDE1	4.71334	0.0314074	-0.487268
					AGAP3	4.9683	0.0317009	-0.467738
					MRPL3	4.88286	0.0331282	-0.454852
					GATA2	5.30818	0.0436522	-0.388358
					BCKDHA	6.13407	0.0484138	-0.34692

### Sheet: DPI EC50 vs NT
Upregulated					Downregulated
Gene	-Log Student's T-test p-value DPI EC50_NT	Student's T-test q-value DPI EC50_NT	Student's T-test Difference DPI EC50_NT (logfold)		Gene	-Log T-test p-value DPI EC50_NT	Student's T-test q-value DPI EC50_NT	Student's T-test Difference DPI EC50_NT (logfold)
CDK5RAP2	2.76657	0.0191111	2.85037		EEF2K	2.14368	0.034	-3.01837
CHD2	1.95408	0.0482667	2.56189		ACTBL2	2.197	0.0343111	-2.58352
CCDC51	5.07419	0.012	1.75565		YAE1	2.84653	0.0176	-2.33702
LIN7A	2.56135	0.0304211	1.71801		ASF1B	4.18715	0.00622222	-1.79239
ELAVL2	3.01428	0.0170909	1.7137		RFK	2.59976	0.0285556	-1.73535
RNF14	2.27149	0.0398462	1.67984		ADPRS	3.02644	0.0169524	-1.73408
TIAM1	3.177	0.02075	1.61063		NDUFA12	4.88138	0.0064	-1.6489
UTP23	2.68231	0.03	1.55116		PRC1	3.00829	0.0191304	-1.62393
HMGCR	3.31379	0.0221538	1.51813		CKAP2	2.65645	0.0293714	-1.5997
TAX1BP3	3.35625	0.0216667	1.51616		CENPF	2.45144	0.0347619	-1.5865
KMT2D	5.09521	0.008	1.49044		NDUFB6	2.65584	0.0298378	-1.53803
SQLE	2.36684	0.0401569	1.44134		NDUFA7	4.60755	0.005	-1.49901
RBM20	2.16065	0.0488	1.41778		CCNB1	5.31187	0.01	-1.46604
CYP51A1	2.92936	0.0234667	1.40938		TTC19	2.99907	0.0222069	-1.38915
MAGEE2	5.41571	0.00533333	1.26389		PCLAF	2.44522	0.0388571	-1.36429
STAT5B	2.25891	0.0493529	1.16876		KIF11	3.42439	0.0214286	-1.33446
VAMP7	3.10202	0.02575	1.14397		NDUFS1	5.06897	0.00514286	-1.32979
AFG3L2	3.29328	0.0202857	1.12763		TBC1D24	3.45504	0.0216	-1.26953
PCYT2	3.33923	0.0202963	1.10215		KIAA1143	3.63684	0.0232727	-1.26606
DDX55	2.37234	0.0489375	1.08052		PLEC	2.34117	0.048	-1.14452
UVRAG	2.99085	0.0306667	1.06179		H1-3	3.3178	0.0251613	-0.998612
HDGFL3	2.699	0.03888	1.02716		METTL14	3.63369	0.01936	-0.971933
CRLF3	2.75941	0.03675	1.01616		MRPL34	3.11193	0.0301	-0.961732
SDHAF2	3.99371	0.0202353	0.919756		NDUFS6	7.01789	0.00666667	-0.928236
JAGN1	2.7398	0.0451111	0.895811		NDUFA13	2.7804	0.0489697	-0.754612
MARCKS	3.48518	0.0282424	0.855047		H1-4	4.27079	0.02	-0.744029
LAMTOR2	3.18644	0.0343256	0.81731		H1-2	4.46042	0.0198333	-0.717774
VWA8	2.72273	0.0485714	0.807186		TOP2A	6.18893	0.0124	-0.708807
PPP1R11	3.06932	0.042717	0.751569		UBE2C	3.52365	0.0348182	-0.693789
PNKD	3.02851	0.0487213	0.683835		CIAPIN1	4.41151	0.0308293	-0.579222
BASP1	3.54559	0.0335319	0.68143		RRM2	6.04119	0.0181053	-0.565687
RCN1	4.21539	0.0494925	0.460174		NDUFS8	4.06799	0.0473455	-0.511584
CALU	4.43134	0.0488814	0.460004		NDUFV1	4.7444	0.0496232	-0.418303
SLC2A1	5.73196	0.048	0.39057

### Sheet: Vin EC50 vs NT
Downregulated
Gene	-Log T-test p-value Vin EC50_NT	Student's T-test q-value Vin EC50_NT	Student's T-test Difference Vin EC50_NT (logfold)
RRM2	8.96694	0.036	-0.982658

### Sheet: MD2 vs NT
Upregulated					Downregulated
Gene	-Log T-test p-value M+D/2_NT	Student's T-test q-value M+D/2_NT	Student's T-test Difference M+D/2_NT (logfold)		Gene	-Log T-test p-value M+D/2_NT	Student's T-test q-value M+D/2_NT	Student's T-test Difference M+D/2_NT (logfold)
TTC5	0.04725	1.47601	3.18243		TRAPPC9	2.73836	0.0378333	-2.16437
HMGCR	0.0446316	1.45172	3.09655		NDUFA12	6.30101	0.016	-2.06734
					CCNB1	4.43627	0.021	-1.9404
					MFN2	2.57092	0.046625	-1.87703
					ASF1B	4.72848	0.0226667	-1.84728
					PDIA5	3.5181	0.0415	-1.66517
					PCLAF	2.9719	0.0412727	-1.56768
					NDUFA7	4.72426	0.02	-1.55147
					TK1	3.67095	0.0444	-1.33975
					AURKB	2.96111	0.048	-1.18219
					NDUFS6	3.5917	0.0444706	-1.0865
					MRPL21	3.5851	0.0444444	-1.06641
					NDUFS1	3.8476	0.0458462	-1.06473
					KPNA2	3.55858	0.0432381	-0.995623
					UBE2S	4.33606	0.0453333	-0.971458
					RRM2	7.68639	0.022	-0.953265
					PLK1	4.21369	0.0476364	-0.950916
					KIF11	3.97261	0.0494286	-0.939035
					UBE2C	4.5379	0.046	-0.835343
					TYMS	3.8316	0.0411852	-0.813449
					TOP2A	6.02194	0.0386667	-0.731594
					NDUFA6	4.27545	0.0403077	-0.707914
					NDUFS8	4.8837	0.0485333	-0.687637
					NDUFA9	4.28864	0.0488	-0.638547
					NDUFV1	5.1755	0.0438	-0.609104
					ATP5F1C	4.66029	0.0472857	-0.600106
					TUBA4A	5.14512	0.0477241	-0.542159

### Sheet: MD3 vs NT
Upregulated					Downregulated
Gene	-Log T-test p-value M+D/3_NT	Student's T-test q-value M+D/3_NT	Student's T-test Difference M+D/3_NT (logfold)		Gene	-Log T-test p-value M+D/3_NT	Student's T-test q-value M+D/3_NT	Student's T-test Difference M+D/3_NT (logfold)
TTC5	3.7898	0.0213333	1.94423		NDUFA7	4.93927	0.023	-1.59404
					NDUFA12	5.10354	0.0266667	-1.57989
					CCNB1	4.5968	0.022	-1.4609
					RRM2	8.47059	0.012	-1.16144
					NDUFS6	7.58075	0.012	-1.11891
					UBE2C	5.91679	0.0264	-0.940136
					ELOVL5	5.58284	0.024	-0.870118
					NDUFS8	5.96759	0.02	-0.865174
