## Supplementary Table 2 for "Oxphos Targeting of *Mycn*-Amplified Neuroblastoma"

### Sheet: MitoQ EC50 vs NT
Phosphorylation mark	Gene	-Log Student's T-test p-value MitoQ EC50_NT	Student's T-test q-value MitoQ EC50_NT	Student's T-test Difference MitoQ EC50_NT
P16402_S2	H1-3	8.23789	0	4.91612
P16403_T4	H1-2	5.00393	0.000909091	4.83278
P53999_S17	SUB1	6.48417	0	4.19931
P17096_S9	HMGA1	6.91137	0	4.10218
P07814_T898	EPRS1	2.39569	0.0189143	4.02558
Q9UQ35_S2071	SRRM2	4.04124	0.00235294	3.994
P38646_S29	HSPA9	6.18532	0	3.98855
P17096_S44	HMGA1	3.80496	0.00334545	3.978
Q9UQ35_S2067	SRRM2	3.96887	0.00271698	3.93701
P61006_S111	RAB8A	7.86758	0	3.68682
P16402_T4	H1-3	6.07222	0.0004	3.62092
P10412_T4	H1-4	3.20895	0.00631325	3.5749
Q6PKG0_S824	LARP1	4.90062	0.00137931	3.40847
Q92945_S274	KHSRP	4.80426	0.00193939	3.30546
Q9Y6G9_T515	DYNC1LI1	2.79229	0.0123214	3.18723
Q9H910-3_S97	JPT2	9.04849	0	3.14048
P16403_S2	H1-2	5.48948	0.001	3.13123
P16401_S2	H1-5	4.56618	0.00178947	3.00478
P61978-2_S116	HNRNPK	2.26443	0.0256604	2.99045
P10412_S2	H1-4	6.10065	0.000285714	2.92781
Q13185_S176	CBX3	2.39185	0.0213154	2.91301
P46821_T1503	MAP1B	2.14236	0.0330476	2.84575
P11387_S2	TOP1	3.33911	0.00635	2.83003
P62995_S99	TRA2B	5.35559	0.00133333	2.77569
Q9UKV3-5_S240	ACIN1	6.62492	0	2.70971
P17676-2_S208	CEBPB	2.04465	0.0403978	2.62345
Q9UQ35_S954	SRRM2	3.42452	0.00643038	2.49208
O60841_S186	EIF5B	5.28047	0.00142857	2.47098
Q9UKV3-5_S243	ACIN1	2.65958	0.017374	2.45603
Q99567_S35	NUP88	7.98328	0	2.33713
Q9UQ35_S440	SRRM2	3.83575	0.00452174	2.24311
Q96I24_S569	FUBP3	3.84459	0.00451429	2.16145
Q96TC7_S44	RMDN3	3.16627	0.00933333	2.1357
O75592-2_S2787	MYCBP2	2.04552	0.0437927	2.12488
Q12888-2_S1465	TP53BP1	2.01751	0.0456162	2.08654
P62979_S65	RPS27A	5.45973	0.00129032	2.03122
Q9NQX3-2_S338	GPHN	3.65244	0.00571429	2.02419
Q00839-2_S59	HNRNPU	5.8458	0.00128	2.02039
P17987_S544	TCP1	4.13268	0.00461538	1.94136
Q9Y2W1_S575	THRAP3	3.48912	0.00692473	1.92274
Q9H2U2-2_S331	PPA2	1.97873	0.0491721	1.9142
P46013_S1376	MKI67	4.10188	0.00472727	1.87984
Q4G0F5_S304	VPS26B	3.00784	0.0137778	1.87591
P42166_S354	TMPO	4.91945	0.00213333	1.87329
P05387_S105	RPLP2	2.01824	0.0474123	1.86368
Q14980-2_S1826	NUMA1	2.06176	0.0465171	1.76752
P46527_S10	CDKN1B	2.45437	0.0267407	1.76422
Q96AC1-3_S159	FERMT2	2.04718	0.0472	1.75276
Q9BZH6_S208	WDR11	2.21449	0.0402418	1.694
P49585_S339	PCYT1A	3.01333	0.0149919	1.66127
P09601_S229	HMOX1	3.80406	0.00629268	1.63486
Q14980-2_S1839	NUMA1	8.24219	0	1.58957
O15127_S319	SCAMP2	5.45155	0.00161905	1.54737
Q8N183_S134	NDUFAF2	2.68607	0.0225263	1.52788
Q92974-2_S174	ARHGEF2	3.25129	0.0133333	1.47527
P19338_S580	NCL	2.84028	0.0202817	1.4437
P11387_S10	TOP1	3.60112	0.00847059	1.44102
P55327-2_S183	TPD52	2.31549	0.0400444	1.43989
Q09666_S216	AHNAK	3.89443	0.00688372	1.43032
Q14155-1_S340	ARHGEF7	4.66495	0.004125	1.42526
Q7Z5L9-2_S439	IRF2BP2	2.82148	0.0203514	1.42171
Q9Y4H2_S1100	IRS2	3.87058	0.00706667	1.40323
P50402_S163	EMD	3.11743	0.0170769	1.3493
Q7Z417_S652	NUFIP2	2.2044	0.0484528	1.26953
P47914_S158	RPL29	4.27253	0.00610256	1.25479
Q05086-2_S195	UBE3A	2.27405	0.0461095	1.24704
P17252_S226	PRKCA	2.98162	0.0203014	1.22358
Q07955_S199	SRSF1	4.1305	0.00705618	1.21245
P06454-2_S2	PTMA	2.25451	0.0489815	1.1572
Q06210-2_S243	GFPT1	5.37955	0.00351724	1.15373
Q96D46_S468	NMD3	2.32236	0.0464854	1.14568
P06748_S260	NPM1	2.43555	0.0421263	1.14319
Q92945_S181	KHSRP	3.22075	0.0201399	1.03905
Q9UKV3-5_S710	ACIN1	2.9646	0.02555	1.03694
Q5HYW2_S1214	NHSL2	2.51689	0.0440408	0.99599
P39687_T15	ANP32A	2.36214	0.0496577	0.994208
Q04726-2_S286	TLE3	4.38223	0.008	0.967868
P23528_S3	CFL1	2.82989	0.0392045	0.881002
Q12888-2_S1118	TP53BP1	3.02873	0.0331059	0.854129
Q9NYF8-2_S656	BCLAF1	2.91837	0.0410323	0.795501
Q09666_S135	AHNAK	3.54269	0.0249367	0.760326
P60981_S3	DSTN	3.478	0.0282683	0.740455
Q9UQC2-2_S366	GAB2	5.71642	0.007125	0.713591
Q05519-2_S448	SRSF11	3.27472	0.0442256	0.632326
Q9P2K5-2_S17	MYEF2	3.35632	0.0437068	0.621596
P26368-2_S79	U2AF2	4.19396	0.0330651	-0.555154
Q8TC07-2_S658	TBC1D15	6.88719	0.00754639	-0.593018
Q9Y2W1_S253	THRAP3	3.54356	0.0414545	-0.598882
Q7Z4S6-2_S840	KIF21A	4.59314	0.0190504	-0.635014
Q9H501_S153	ESF1	3.26194	0.0441856	-0.63694
Q9Y3T9_S49	NOC2L	3.87247	0.0250955	-0.673447
Q14258_S100	TRIM25	3.83097	0.0240516	-0.698858
P11137-3_S1649	MAP2	4.90568	0.0133451	-0.699177
Q9UQ35_S988	SRRM2	2.81356	0.0494795	-0.71325
Q9H3Q1_S118	CDC42EP4	3.97127	0.0202721	-0.719227
Q9NR30_S89	DDX21	4.48277	0.0146446	-0.743069
Q9UKV3-5_S974	ACIN1	3.07934	0.0392914	-0.760277
P11137-3_T1645	MAP2	4.70001	0.0118519	-0.775314
O00178_S580	GTPBP1	4.38329	0.0139322	-0.786195
Q9UPY8-2_T146	MAPRE3	4.38236	0.0134957	-0.799121
Q9C0E2_S521	XPO4	3.03212	0.0327952	-0.863467
P26373_S106	RPL13	2.62812	0.045931	-0.867629
Q5VWN6_S685	TASOR2	3.62286	0.0189412	-0.88828
O95453-2_S496	PARN	3.11744	0.0273374	-0.899006
P42166_S351	TMPO	4.76296	0.00715789	-0.900026
Q7Z6B7-2_T981	SRGAP1	2.57341	0.04564	-0.913849
P16949_S16	STMN1	6.02668	0.00419048	-0.919415
P19338_S67	NCL	7.71766	0.00188889	-0.941256
P33316-2_S11	DUT	7.35094	0.0017	-0.953845
Q9BTA9-2_S466	WAC	3.45507	0.0190435	-0.958422
P27708_S1859	CAD	5.19203	0.00483333	-0.975775
Q92733_S209	PRCC	2.46353	0.0463961	-0.981593
P09884_S186	POLA1	5.05062	0.00486486	-1.00112
Q9UQ35_S2132	SRRM2	5.00997	0.00482192	-1.02945
Q96AE4_S630	FUBP1	5.75809	0.0035	-1.04695
Q6Y7W6_S236	GIGYF2	2.36378	0.0465263	-1.07874
O94826_S91	TOMM70	3.62822	0.0135862	-1.09705
P49006_S22	MARCKSL1	3.95007	0.00938318	-1.09894
Q9H2P0_S98	ADNP	5.92701	0.00276923	-1.09955
O15042-2_S67	U2SURP	3.93398	0.00935849	-1.11176
O00418_S474	EEF2K	3.70994	0.0124324	-1.11555
Q13206_S7	DDX10	3.38854	0.0157778	-1.14642
Q96PK6_T206	RBM14	2.988	0.0217867	-1.15782
Q00839-2_S2	HNRNPU	3.19821	0.0186567	-1.16117
P04198_S156	MYCN	4.90033	0.00465672	-1.17157
O60343-2_S341	TBC1D4	4.68608	0.00456338	-1.18651
Q03252_S405	LMNB2	3.3253	0.0157419	-1.20941
Q03252_S407	LMNB2	2.77277	0.0246923	-1.26838
Q9H1E3_S181	NUCKS1	8.2233	0.000666667	-1.27177
O14578-4_S2035	CIT	2.40553	0.0398418	-1.29444
Q9NXV2_S29	KCTD5	3.20333	0.01584	-1.32387
P06400_T826	RB1	3.05985	0.0180752	-1.33247
Q9Y4E8_S242	USP15	2.50107	0.0326707	-1.3757
Q9Y618-4_S939	NCOR2	7.87011	0.00025	-1.37635
P53985_S467	SLC16A1	3.62074	0.00876923	-1.39001
Q13112_S429	CHAF1B	2.20707	0.0457688	-1.39178
Q9H1E3_T179	NUCKS1	5.54273	0.00209091	-1.39385
Q7Z3K3-2_S276	POGZ	2.53053	0.0305697	-1.39826
Q71RC2-3_S721	LARP4	2.88841	0.0194043	-1.41693
O95983-2_S53	MBD3	2.62136	0.0255901	-1.42985
Q15365_S173	PCBP1	5.9367	0.00182857	-1.43195
Q15061_S431	WDR43	2.45059	0.0328837	-1.43576
O60333-3_S868	KIF1B	2.91996	0.0189489	-1.45268
Q9Y618-4_S67	NCOR2	2.81491	0.0202483	-1.45954
P19338_T106	NCL	2.27452	0.0411585	-1.49271
Q8WYP5-2_T1085	AHCTF1	2.42261	0.0329357	-1.50241
Q6KC79-2_S350	NIPBL	2.66779	0.0232418	-1.50821
Q05682-5_S528	CALD1	5.83492	0.00188235	-1.51947
Q96T37-2_S765	RBM15	5.16363	0.0024	-1.5223
O95235-2_S238	KIF20A	2.17453	0.0444873	-1.52648
P06400_T821	RB1	4.34428	0.00458824	-1.53398
Q7L2J0_S60	MEPCE	2.13266	0.046099	-1.56236
Q09472_T885	EP300	2.37523	0.0328555	-1.59869
Q96GY0_S292	ZC2HC1A	4.82139	0.00288889	-1.64603
Q9Y3T9_S56	NOC2L	2.632	0.0224371	-1.67322
P56270-2_S302	MAZ	2.01565	0.0498364	-1.68094
P55196-1_S1090	AFDN	3.22452	0.0118165	-1.69334
Q8N8S7-2_S125	ENAH	5.71964	0.001375	-1.75527
O75533_T267	SF3B1	3.01897	0.0143193	-1.75799
Q9H2P0_S709	ADNP	3.40318	0.00792	-1.77226
P22626_S259	HNRNPA2B1	5.89559	0.00148148	-1.77359
Q13330-3_S369	MTA1	5.30632	0.00183784	-1.78252
Q14181_T130	POLA2	2.06456	0.0460392	-1.78675
P16949_S63	STMN1	5.12343	0.00186047	-1.79785
Q9UPN9-2_S862	TRIM33	3.66913	0.00628571	-1.80625
P33991_S120	MCM4	4.33426	0.00406557	-1.81803
Q9UQ35_S2272	SRRM2	2.85062	0.0172093	-1.82361
P16949_S25	STMN1	7.37443	0.000363636	-1.82981
Q99700-2_S758	ATXN2	4.82721	0.0025	-1.83787
Q13112_S410	CHAF1B	3.67312	0.00637037	-1.84188
Q8NFH5-2_S56	NUP35	3.31397	0.00885437	-1.84507
Q14562_S460	DHX8	3.496	0.00714894	-1.85611
Q9H3N1_S270	TMX1	4.3905	0.00357895	-1.87484
P62753_S240	RPS6	3.80386	0.00501333	-1.88711
Q12888-2_S1678	TP53BP1	1.98521	0.0494272	-1.89159
P18887_S241	XRCC1	4.27696	0.00393333	-1.93342
Q9Y6X9-2_T661	MORC2	1.9543	0.0496652	-1.94958
Q5HYW2_S195	NHSL2	3.51621	0.00685057	-1.97518
Q96EV2_S741	RBM33	2.75028	0.017697	-1.98214
Q9Y2J2-2_S443	EPB41L3	2.1125	0.0415106	-1.98955
Q9Y570-4_S25	PPME1	2.86842	0.0151148	-2.02992
Q9Y2K2-7_S866	SIK3	6.12842	0.000952381	-2.03509
P55884-2_S119	EIF3B	2.13818	0.0402011	-2.04005
Q71RC2-3_S596	LARP4	2.8844	0.0147667	-2.05698
P06748_S254	NPM1	5.78856	0.00123077	-2.05903
Q9UIG0-2_S374	BAZ1B	4.19727	0.004	-2.07402
Q6Y7W6_S26	GIGYF2	3.43083	0.00707692	-2.07638
Q14195-2_S665	DPYSL3	3.2662	0.00804082	-2.10199
A3KN83-2_S147	SBNO1	2.78876	0.0162205	-2.10228
P85037_S213	FOXK1	2.07553	0.0421587	-2.13876
Q5JSZ5_S480	PRRC2B	5.80919	0.000869565	-2.16076
Q9BQG0-2_S1163	MYBBP1A	2.43051	0.0241818	-2.16301
O60264_T113	SMARCA5	2.14852	0.0382529	-2.18469
Q9H4A3-2_S1782	WNK1	1.96913	0.0465192	-2.20293
O95235-2_S514	KIF20A	4.8762	0.00174359	-2.22457
Q15047-3_S1066	SETDB1	4.06067	0.004	-2.28739
Q7L2J0_S69	MEPCE	1.9189	0.0493084	-2.28968
Q9H6F5_S58	CCDC86	2.09	0.0402247	-2.34017
Q14978-2_S653	NOLC1	4.74517	0.00165854	-2.36763
Q14978-2_S518	NOLC1	4.51786	0.00204255	-2.43435
P49756_S675	RBM25	1.89369	0.0490275	-2.4504
Q15233_T450	NONO	3.52558	0.00536842	-2.47871
P19338_T121	NCL	6.40139	0.000307692	-2.48097
Q9NZJ0_S490	DTL	2.68786	0.0162188	-2.4941
Q15424-2_S535	SAFB	3.37908	0.00630588	-2.52269
P04183_S13	TK1	5.81555	0.000631579	-2.55248
Q14978-2_T617	NOLC1	3.28046	0.007	-2.5541
Q9Y4K4_S434	MAP4K5	1.86703	0.049722	-2.56352
Q5H9R7-2_S846	PPP6R3	4.49284	0.00208696	-2.58806
P62753_S235	RPS6	2.90509	0.0124364	-2.61343
P19338_T113	NCL	6.43553	0.000333333	-2.62007
Q13330-3_S559	MTA1	4.33622	0.00244898	-2.72533
Q14978-2_T620	NOLC1	3.07717	0.00792079	-2.78429
Q14684-2_T712	RRP1B	2.01216	0.0412391	-2.8254
Q6NZ67_S139	MZT2B	5.90367	0.000266667	-2.84655
P19338_T105	NCL	5.00244	0.00133333	-2.87788
P49736_T25	MCM2	2.00597	0.0410378	-2.89012
P31350-2_S80	RRM2	3.23829	0.00677273	-2.92113
Q9NR30_S71	DDX21	5.76874	0.000235294	-3.09449
Q14684-2_T710	RRP1B	1.8364	0.0489401	-3.15005
Q15365_S264	PCBP1	2.39921	0.02	-3.28194
P09601_T21	HMOX1	1.91563	0.0435417	-3.51154
P09601_S14	HMOX1	2.42753	0.0186074	-3.99371

### Sheet: DPI EC50 vs NT
Phosphorylation mark	Gene	-Log Student's T-test p-value DPI EC50_NT	Student's T-test q-value DPI EC50_NT	Student's T-test Difference DPI EC50_NT
Q16643_S341	DBN1	2.23229	0.0446154	4.22511
Q6PKG0_S824	LARP1	5.4705	0.00571429	3.95887
Q9H910-3_S97	JPT2	7.57352	0	3.2366
Q1ED39_S52	KNOP1	2.53422	0.0373714	2.36861
Q9NQX3-2_S338	GPHN	7.22773	0.0016	2.36413
P46821_S1256	MAP1B	2.30175	0.0464946	2.29248
P46821_S343	MAP1B	2.31192	0.0465652	2.28258
Q92609-2_S563	TBC1D5	7.76999	0	2.25871
P04035-2_S819	HMGCR	7.20595	0.002	2.01208
P10636_S721	MAPT	2.49929	0.0442078	2.00016
Q9NYB0_S154	TERF2IP	2.86685	0.0321429	1.9287
P49006_S36	MARCKSL1	2.8641	0.0324912	1.89173
Q9UBM7_S14	DHCR7	4.19857	0.0115556	1.85397
Q14980-2_S1839	NUMA1	8.68479	0	1.80068
P10636_S673	MAPT	4.12468	0.0127619	1.78553
P53602_S96	MVD	4.58248	0.011	1.65043
Q96JM2-3_S2232	ZNF462	3.47045	0.0229	1.61397
A6NKD9_S258	CCDC85C	2.56994	0.0472558	1.52018
Q8N122-3_S705	RPTOR	2.67133	0.0441519	1.49326
Q9BRJ6_S175	C7orf50	2.5595	0.0464176	1.47274
Q9HCD5_S9	NCOA5	4.19442	0.0185	1.44084
Q7Z417_S652	NUFIP2	2.69171	0.0455904	1.35384
Q9HC35_S200	EML4	3.79019	0.0214737	1.32895
O15127_S319	SCAMP2	5.87961	0.009	1.32327
Q96TC7_S46	RMDN3	4.24906	0.0195862	1.24532
Q9Y5S2_S1690	CDC42BPB	2.86507	0.0442	1.19416
Q9Y618-4_S2241	NCOR2	3.2422	0.0454146	0.884014
Q05519-2_S448	SRSF11	4.1335	0.0355625	0.734592
Q7Z5L9-2_S444	IRF2BP2	3.82604	0.0475789	0.640887
Q9UMS6-2_S902	SYNPO2	4.91115	0.0356364	0.598112
Q07157-2_S617	TJP1	6.06313	0.0463111	0.440936
Q9HC35_S146	EML4	5.3476	0.0471264	-0.48263
P19338_S67	NCL	5.46387	0.0394521	-0.518379
P09884_S186	POLA1	6.73789	0.0272174	-0.542093
P06400_T821	RB1	5.44713	0.0356066	-0.555931
P22626_S259	HNRNPA2B1	3.94765	0.0473182	-0.6382
Q12888-2_S1099	TP53BP1	5.05003	0.0292593	-0.659015
Q9H1E3_S181	NUCKS1	6.06744	0.02075	-0.700666
P42166_S351	TMPO	5.73029	0.0207568	-0.714134
Q14978-2_S653	NOLC1	4.17657	0.0351613	-0.735094
P06400_T826	RB1	3.96923	0.0375072	-0.738437
P27708_S1859	CAD	3.75831	0.0403733	-0.759949
Q9H1E3_T179	NUCKS1	4.2083	0.0309091	-0.797525
P53985_S483	SLC16A1	4.54994	0.0272	-0.798834
Q92522_S31	H1-10	5.32751	0.0206061	-0.801239
Q9Y3T9_S49	NOC2L	6.62143	0.0109474	-0.801931
Q9H3Q1_S118	CDC42EP4	4.79511	0.0225366	-0.823721
Q15233_T450	NONO	4.61712	0.0238095	-0.845521
Q05682-5_S528	CALD1	4.39472	0.0266364	-0.856218
P11137-3_S1649	MAP2	5.05591	0.0212	-0.884522
P11137-3_T1645	MAP2	4.84466	0.0212571	-0.887957
Q9NR30_S89	DDX21	5.14483	0.0195714	-0.89701
P49585_S362	PCYT1A	3.49183	0.0369412	-0.915052
P67809_S165	YBX1	3.05145	0.0468315	-0.94403
Q9NR30_S121	DDX21	3.941	0.0279216	-0.947998
P50914_S139	RPL14	4.78268	0.0210323	-0.950871
O60841_S113	EIF5B	4.03003	0.0270638	-0.957355
Q96QR8_S304	PURB	4.15454	0.0251163	-0.984852
Q96F86_S131	EDC3	5.18363	0.0125455	-1.05409
Q13185_S95	CBX3	3.28088	0.0354627	-1.06041
P16949_S25	STMN1	6.66662	0.00981818	-1.09155
Q13206_S7	DDX10	3.51135	0.0292075	-1.16125
Q5JSZ5_S480	PRRC2B	5.54989	0.0102857	-1.22836
Q9UMS6-2_S224	SYNPO2	3.41564	0.0283077	-1.25223
Q14194-2_S635	CRMP1	2.96292	0.0381972	-1.26943
O00418_S474	EEF2K	3.07729	0.036	-1.27764
Q9UQ35_S456	SRRM2	2.86733	0.042	-1.28023
Q14978-2_S518	NOLC1	4.20471	0.0194074	-1.30995
Q14195-2_S665	DPYSL3	3.44215	0.0271667	-1.33383
Q9H6F5_S58	CCDC86	4.71581	0.0106	-1.34855
Q05519-2_S482	SRSF11	2.72068	0.0444444	-1.35426
P17096_S102	HMGA1	2.59372	0.0460851	-1.38157
P16949_S63	STMN1	4.1677	0.01872	-1.40674
P53985_S467	SLC16A1	4.70513	0.0115294	-1.42383
P10412_T18	H1-4	5.02381	0.0101333	-1.44456
Q9NTI5-2_T1370	PDS5B	2.78924	0.04	-1.47462
P62753_S235	RPS6	5.95159	0.0084	-1.54435
O95235-2_S514	KIF20A	4.97809	0.0104615	-1.55686
Q14562_S460	DHX8	2.57304	0.0457143	-1.56076
Q9Y3T9_S56	NOC2L	2.54343	0.0464471	-1.61276
P52272-2_S393	HNRNPM	3.76693	0.0201538	-1.78176
Q7L2J0_S78	MEPCE	2.3669	0.0495	-1.80327
Q99081-3_T581	TCF12	2.8932	0.031931	-1.80792
P19338_T121	NCL	3.53082	0.0218824	-1.82073
Q9H6F5_S69	CCDC86	6.33898	0.005	-1.83023
P19338_T113	NCL	3.3546	0.0212308	-1.92037
P55884-2_S119	EIF3B	2.66484	0.0356308	-2.08928
P11137-3_T1624	MAP2	2.69571	0.0362	-2.10408
P56270-2_S302	MAZ	2.96641	0.02784	-2.12192
Q9UIG0-2_S374	BAZ1B	3.79908	0.014087	-2.23846
Q5JSZ5_S120	PRRC2B	2.93946	0.0277551	-2.26816
P19338_T105	NCL	5.53592	0.00622222	-2.30229
Q9NZJ0_S490	DTL	2.64892	0.0351864	-2.37396
P62753_S236	RPS6	7.20271	0.002	-2.41065
Q8TEA8_S197	DTD1	2.44436	0.0408649	-2.53414
Q9NR30_S71	DDX21	3.20951	0.0213333	-2.65444

### Sheet: VIN EC50 vs NT
Phosphorylation mark	Gene	-Log Student's T-test p-value Vin EC50_NT	Student's T-test q-value Vin EC50_NT	Student's T-test Difference Vin EC50_NT
P61978-2_S116	HNRNPK	6.9036	0.000888889	4.47753
P55327-2_S131	TPD52	1.73112	0.0408078	3.86266
P17096_S36	HMGA1	3.80536	0.00217284	3.65388
P60228_S399	EIF3E	10.4148	0	3.60437
P05387_S16	RPLP2	4.2189	0.0016338	3.5172
Q9NYB0_S154	TERF2IP	4.95336	0.00190476	3.47813
P46013_S713	MKI67	4.94883	0.00186047	3.42733
Q03252_T34	LMNB2	5.35617	0.00213333	3.34188
Q9BXS6-2_S135	NUSAP1	5.72298	0.00171429	3.32553
P46013_S2223	MKI67	6.71364	0.000727273	3.267
Q03252_S37	LMNB2	4.62736	0.00168421	3.25102
P52292_S62	KPNA2	7.20015	0.0008	3.18884
Q96B54_S99	ZNF428	4.30217	0.00165714	3.17652
P17096_S49	HMGA1	1.74932	0.0417252	3.15612
P35658-2_S1070	NUP214	3.57568	0.00250467	3.11933
P21333-2_S1084	FLNA	5.50409	0.00142857	3.1153
P20700_S23	LMNB1	2.69382	0.00886747	3.05721
Q9BXS6-2_T313	NUSAP1	7.72302	0.000571429	3.05013
P06454-2_S9	PTMA	4.13348	0.00189474	3.04175
Q12888-2_S227	TP53BP1	5.6936	0.00163636	3.01876
Q9UKV3-5_S714	ACIN1	6.14381	0.00155556	2.99743
Q9H910-3_S58	JPT2	2.72049	0.00880488	2.98563
P46821_T3	MAP1B	4.85793	0.00188235	2.95885
Q9Y520-3_S779	PRRC2C	4.22756	0.00194595	2.95817
Q8WUM0_S50	NUP133	5.01551	0.00170213	2.95492
Q13185_S176	CBX3	4.52961	0.00151515	2.9528
P46013_T2231	MKI67	5.19159	0.0018	2.89312
Q7Z3K3-2_S280	POGZ	3.736	0.00216327	2.88492
P25490_T348	YY1	3.23879	0.00472441	2.85898
Q9BTX1-2_T413	NDC1	6.21648	0.00147368	2.84169
P23246_S225	SFPQ	3.163	0.00518182	2.83125
Q9UK76-2_T54	JPT1	5.51193	0.00206452	2.83008
P45973_S92	CBX5	3.79039	0.002	2.8093
P33316-2_T151	DUT	2.26807	0.0188991	2.75023
Q12789-3_S1632	GTF3C1	3.56894	0.00261947	2.7251
Q9UNE7_S23	STUB1	3.81088	0.00197895	2.72175
P40855_S54	PEX19	5.72671	0.00138462	2.70464
P61978-2_T118	HNRNPK	2.34313	0.0161495	2.67335
P05387_S17	RPLP2	2.84983	0.00844156	2.67152
P11387_S2	TOP1	3.06571	0.00665714	2.6549
P04183_S231	TK1	2.61402	0.0113296	2.59293
P17096_T53	HMGA1	3.22369	0.00509924	2.5873
Q99729-3_S242	HNRNPAB	2.8226	0.00877987	2.57697
Q6PKG0_S824	LARP1	2.00228	0.0294887	2.5697
Q14978-2_T617	NOLC1	8.45153	0	2.56461
Q14978-2_T620	NOLC1	8.57969	0	2.5595
Q86U42-2_S19	PABPN1	2.99603	0.00731034	2.55696
Q96C90_S32	PPP1R14B	4.95801	0.00174545	2.52725
P78347-2_S210	GTF2I	2.90638	0.00821053	2.516
P25490_T378	YY1	9.2793	0	2.49532
Q93045_S62	STMN2	4.91884	0.00171429	2.48499
P33991_S105	MCM4	2.52374	0.0126061	2.47443
Q9UKX7-2_S193	NUP50	3.35485	0.00470968	2.43384
Q9NQT4_S20	EXOSC5	2.25485	0.0205614	2.42057
Q9UQ35_S323	SRRM2	2.06633	0.0279051	2.39189
Q7L2J0_S101	MEPCE	6.62126	0.00164706	2.37968
Q99733-2_S5	NAP1L4	5.50889	0.00178947	2.37554
Q15424-2_S24	SAFB	2.31665	0.0189455	2.36404
Q6Y7W6_S30	GIGYF2	2.8364	0.0088589	2.34671
Q9Y2V2_S147	CARHSP1	2.73517	0.0101988	2.32907
Q96QK1_S7	VPS35	6.95172	0.00186667	2.3208
Q9UIG0-2_S361	BAZ1B	3.24459	0.00579412	2.28199
P17096-2_T42	HMGA1	2.968	0.00832215	2.28192
Q6IAA8_S26	LAMTOR1	5.12622	0.00177778	2.27879
Q96AC1-3_S673	FERMT2	4.84513	0.0015873	2.27735
Q8IYB7_S31	DIS3L2	4.27365	0.00212987	2.27074
Q92945_S480	KHSRP	8.89855	0	2.26968
P46013_S2528	MKI67	3.74091	0.00253571	2.2696
P22626_S341	HNRNPA2B1	2.68884	0.0111236	2.25866
P22626_S344	HNRNPA2B1	2.61058	0.0123386	2.24737
Q8WXF7-2_S10	ATL1	2.10753	0.026816	2.24572
Q96EB6-2_S16	SIRT1	2.21856	0.0226723	2.2437
Q14195-2_S102	DPYSL3	3.34685	0.00504615	2.21405
Q8WUA4_S132	GTF3C2	3.78886	0.00254545	2.20581
Q8WUM0_S45	NUP133	5.51395	0.00195122	2.20501
P16403_S36	H1-2	3.80148	0.00256881	2.19926
P11388-2_S1273	TOP2A	5.96507	0.0022069	2.19839
P33991_T110	MCM4	1.88227	0.0397037	2.19251
Q9UQ35_S778	SRRM2	2.9898	0.00821192	2.18981
P46013_S1815	MKI67	4.30241	0.00210256	2.18771
Q9ULW0-2_S121	TPX2	3.39036	0.0049375	2.18731
Q8WWQ0_S1560	PHIP	4.19657	0.00209524	2.18435
Q9NZT2-2_S484	OGFR	2.03789	0.030163	2.16802
Q9NS69_S15	TOMM22	3.94126	0.00232	2.15956
Q9UQ35_S783	SRRM2	2.66582	0.0116973	2.15351
Q15061_S431	WDR43	3.44056	0.004768	2.14273
P41252_S1047	IARS1	5.00193	0.00169492	2.12899
Q8WUM0_S44	NUP133	4.48601	0.00192	2.12159
P09661_S178	SNRPA1	3.99441	0.00214141	2.1155
Q99567_S49	NUP88	3.83134	0.00255856	2.09025
Q13572_S396	ITPK1	5.84561	0.00193939	2.09019
Q93045_S50	STMN2	2.63152	0.0126667	2.06531
O95297-2_S218	MPZL1	6.31208	0.00156522	2.05838
P61006_S181	RAB8A	3.96667	0.00240777	2.05506
P46013_S1376	MKI67	1.96722	0.0352982	2.04606
Q9BPU6_T514	DPYSL5	1.95622	0.0359164	2.03948
Q96ST3_S940	SIN3A	4.87648	0.00170588	2.03683
Q9H2P0_S409	ADNP	4.97193	0.00153846	2.03191
P21796_S104	VDAC1	2.55438	0.0138732	2.02922
Q96B54_T108	ZNF428	6.59823	0.0018	2.02814
P26599-1_S140	PTBP1	1.80037	0.0458049	2.02755
P16403_T4	H1-2	2.76615	0.0110629	2.01867
Q9BXS6-2_S351	NUSAP1	5.35464	0.00184615	2.01762
Q92945_S181	KHSRP	5.4345	0.00192	2.00743
Q9Y2K2-7_S731	SIK3	1.79784	0.0464559	1.99374
O00267-2_T1030	SUPT5H	3.97989	0.00247619	1.99306
Q13541_T10	EIF4EBP1	4.82184	0.00168116	1.98889
Q14195-2_S665	DPYSL3	4.37235	0.00215	1.98796
Q96JM3_S443	CHAMP1	1.99491	0.0348817	1.97998
Q96HC4_S313	PDLIM5	2.63847	0.0127143	1.97374
P40855_S147	PEX19	2.48702	0.0159245	1.97187
P16949_S25	STMN1	8.96383	0.001	1.97128
P11137-4_S188	MAP2	2.73982	0.0112131	1.97057
Q92541_S697	RTF1	4.68635	0.0019726	1.96321
P42695_S1348	NCAPD3	5.83713	0.00174359	1.94798
P17096_S9	HMGA1	3.03414	0.00843871	1.93475
P11387_S10	TOP1	5.68967	0.00181818	1.93374
Q9UIG0-2_S1311	BAZ1B	2.76527	0.0112667	1.93155
P50402_S171	EMD	3.42791	0.00526316	1.91757
Q15233_T450	NONO	7.59969	0.002	1.91546
P24928_T1912	POLR2A	2.49266	0.0161502	1.91426
Q14978-2_S518	NOLC1	6.40901	0.00144	1.91381
Q9BWF3_S86	RBM4	9.64658	0	1.90889
Q6PJG6_S582	BRAT1	3.48892	0.00505426	1.88451
P49454_S3054	CENPF	2.55603	0.0152692	1.87209
O60784-2_S463	TOM1	2.27734	0.0234667	1.8664
Q9ULW0-2_S125	TPX2	6.48234	0.0015	1.86595
Q96S66-2_S388	CLCC1	4.16572	0.00204167	1.86555
Q8WYP5-2_T1843	AHCTF1	4.2226	0.00208889	1.85014
Q99567_S50	NUP88	3.84792	0.00310345	1.84415
P09874_S782	PARP1	3.77348	0.00356303	1.84374
Q99453_S76	PHOX2B	3.28005	0.00685315	1.83812
Q9UKX7-2_T191	NUP50	2.85695	0.0106047	1.8309
P16402_T18	H1-3	4.19147	0.00202062	1.82245
Q9UPT8_S904	ZC3H4	3.36507	0.00644604	1.81683
Q9Y4E8_S242	USP15	3.62901	0.0044878	1.81539
O75152_S132	ZC3H11A	2.69078	0.0126701	1.8124
Q96AE4_T153	FUBP1	3.07677	0.00848408	1.80716
P53611_T3	RABGGTB	2.28897	0.0234855	1.80651
O00148_T171	DDX39A	4.13217	0.00237624	1.80175
P55327-2_S183	TPD52	4.11393	0.00238462	1.79471
Q9UKV3-5_S710	ACIN1	5.29294	0.00166667	1.78385
Q6PJG6_S742	BRAT1	2.19071	0.0275556	1.78151
Q86UE4_S308	MTDH	2.0033	0.0360833	1.78058
Q86VM9_S487	ZC3H18	2.28739	0.0235902	1.76968
Q00688_S34	FKBP3	2.59202	0.0153237	1.76837
P18754-2_S11	RCC1	2.95104	0.00956213	1.76321
O95239_S1225	KIF4A	5.41305	0.00165517	1.7607
Q9UEG4_T173	ZNF629	6.20196	0.002	1.75774
Q9UH62_S110	ARMCX3	2.87991	0.0107746	1.75769
Q92917_S42	GPKOW	4.91448	0.002	1.73695
Q9H8G2_S89	CAAP1	6.38024	0.002	1.7329
P42167_S222	TMPO	3.04129	0.00875152	1.72472
P19338_T106	NCL	1.96157	0.0398007	1.71863
Q14692_S552	BMS1	2.08657	0.0330549	1.7166
Q8WXI9_S486	GATAD2B	2.58968	0.0155238	1.71322
Q14181_T130	POLA2	1.95327	0.0400132	1.71279
Q8NBU5_S322	ATAD1	1.80552	0.0499585	1.7058
Q9BXS6-2_T348	NUSAP1	5.92211	0.00173913	1.7048
P10636_S721	MAPT	2.14245	0.0300597	1.70261
P42695_S1357	NCAPD3	4.39307	0.00211236	1.70011
P27348_S230	YWHAQ	2.84595	0.0112747	1.69426
P56270-2_S302	MAZ	2.05251	0.0349682	1.69171
Q03252_S422	LMNB2	1.88622	0.0447273	1.6783
P29966_S46	MARCKS	3.53999	0.00537313	1.67701
Q14694-2_S595	USP10	3.25988	0.00772789	1.67451
O60832_S21	DKC1	3.01682	0.00929341	1.67262
Q9H1B7_S69	IRF2BPL	2.19435	0.0286202	1.67087
Q03252_S407	LMNB2	7.81357	0.00175	1.66447
Q86WB0_T28	ZC3HC1	2.04255	0.0359301	1.65592
O14757-2_S192	CHEK1	5.36672	0.0015625	1.6411
Q9NR33_T11	POLE4	3.83057	0.0037377	1.63923
P46821_T1152	MAP1B	2.35693	0.0229244	1.63713
P18887_S226	XRCC1	1.94868	0.0414968	1.6341
Q9NYP7-2_S312	ELOVL5	4.37332	0.00202151	1.6306
Q07065_S17	CKAP4	5.44544	0.00163934	1.6297
Q8WWQ0_S1559	PHIP	3.87142	0.0037686	1.61447
Q96H79_S257	ZC3HAV1L	2.28371	0.0260976	1.60877
Q9UI10-2_S150	EIF2B4	4.01172	0.00307692	1.60819
Q9BTX1-2_S405	NDC1	4.42437	0.00206593	1.59933
Q5JRA6-2_S1847	MIA3	1.95861	0.0416154	1.58507
P16949_S38	STMN1	2.15134	0.0315735	1.57827
P16949_S63	STMN1	4.66855	0.00214634	1.56952
P49736_S381	MCM2	1.91337	0.045175	1.55686
P16402_S2	H1-3	2.29772	0.0262258	1.55482
Q03252_S405	LMNB2	8.66431	0.00233333	1.5515
Q13263_S594	TRIM28	1.85479	0.0491786	1.54649
P16401_S2	H1-5	2.44463	0.0214936	1.54357
P46821_S25	MAP1B	8.70988	0.00215385	1.53413
Q14155-1_T425	ARHGEF7	3.51	0.00660993	1.53155
Q1ED39_S52	KNOP1	2.45596	0.021431	1.52317
Q9NYB0_S36	TERF2IP	2.97514	0.0112273	1.51042
P61006_S185	RAB8A	2.64598	0.0160744	1.50819
P16401_T138	H1-5	2.8527	0.0126911	1.50704
Q9ULW0-2_S774	TPX2	2.75475	0.0139216	1.50557
Q13200_S16	PSMD2	1.99437	0.0411558	1.50251
P49354-2_S306	FNTA	6.14493	0.00195918	1.50088
P06748_S260	NPM1	2.54395	0.0196951	1.49228
P05455_S92	SSB	1.99863	0.0415793	1.46991
Q9BRL6-2_S26	SRSF8	1.97759	0.042828	1.46783
P24928_S1920	POLR2A	2.03986	0.03968	1.46587
Q9HC52_S110	CBX8	2.27536	0.0283735	1.46512
Q9UMS6-2_S906	SYNPO2	2.25733	0.0288973	1.45902
P10809_S70	HSPD1	4.13139	0.00315254	1.4583
Q14978-2_S653	NOLC1	6.68302	0.00188889	1.45767
Q9H4A4_S3	RNPEP	2.0434	0.0399736	1.42586
P33991_S120	MCM4	3.50757	0.00719444	1.42097
Q6F5E8-2_S955	CARMIL2	2.07243	0.0395102	1.41185
P49792_S1443	RANBP2	6.55743	0.00177778	1.38782
Q96JM3_S223	CHAMP1	1.95945	0.045945	1.36899
Q96GY0_S292	ZC2HC1A	6.53876	0.00175	1.36823
Q9BPX5_S64	ARPC5L	4.14992	0.0037	1.36636
Q96QG7_S548	MTMR9	2.20514	0.0334296	1.35141
Q05397-5_S923	PTK2	2.4927	0.0228523	1.34356
Q13951-2_S173	CBFB	2.39406	0.0262169	1.33705
Q04656-2_S371	ATP7A	2.52419	0.0223932	1.32502
Q00839-2_S59	HNRNPU	3.23371	0.00957143	1.31844
P26599-1_S141	PTBP1	7.05254	0.00183784	1.31376
Q96JM3_S108	CHAMP1	1.98783	0.0460062	1.30379
Q93008-3_S2563	USP9X	3.58667	0.00753425	1.30376
P06454-2_S2	PTMA	2.67581	0.0192398	1.29938
Q14980-2_S1816	NUMA1	1.97426	0.0464699	1.29451
P06748-3_S254	NPM1	2.68292	0.0192432	1.28524
Q7Z6Z7-2_S2362	HUWE1	3.04354	0.0123789	1.26399
Q6SZW1_S54	SARM1	2.2523	0.0333813	1.25712
Q15424-2_T370	SAFB	4.70339	0.00245283	1.23964
P38432_S271	COIL	2.78313	0.0170138	1.23481
Q9Y570-4_S243	PPME1	2.27894	0.0331055	1.2317
P53985_S498	SLC16A1	3.13977	0.011413	1.22957
Q9Y2W1_S575	THRAP3	2.69752	0.020177	1.21132
P42166_S351	TMPO	7.57519	0.00194286	1.20306
O00178_S580	GTPBP1	8.27434	0.00148148	1.18233
Q9Y5S9_S24	RBM8A	2.31484	0.0331095	1.17798
P17677-2_S187	GAP43	3.53508	0.00870886	1.17778
P22626_S259	HNRNPA2B1	6.29947	0.00149254	1.16197
Q9UHB6-2_S444	LIMA1	2.21807	0.0381644	1.16122
P10412_T18	H1-4	3.6111	0.00846154	1.14474
Q7Z417_S652	NUFIP2	2.29603	0.035032	1.14262
P49792_S1573	RANBP2	2.05626	0.0466909	1.13628
Q9Y3Y2-3_T33	CHTOP	3.20419	0.0127047	1.08777
Q14684-2_S374	RRP1B	2.66438	0.0236214	1.0796
P40939_S756	HADHA	2.78436	0.0214435	1.06458
Q9UQ35_S1188	SRRM2	2.54216	0.0283125	1.05411
Q15366-2_S272	PCBP2	2.80247	0.0214545	1.04402
O95235-2_S514	KIF20A	4.11248	0.00670423	1.03582
Q6PJG6_T581	BRAT1	2.90276	0.0202133	1.01422
Q9Y6G9_S487	DYNC1LI1	2.56751	0.0287692	1.01066
Q96GX2_S92	ATXN7L3B	2.25312	0.0415305	1.0043
P23528_S3	CFL1	3.67967	0.00955294	0.979656
P60981_S3	DSTN	5.12805	0.00278261	0.977085
P42166_S272	TMPO	2.59023	0.0293736	0.97178
P31943_S104	HNRNPH1	8.07161	0.00181132	0.952192
Q8NI08-2_S373	NCOA7	2.85233	0.0229153	0.951111
Q13033-2_S229	STRN3	4.75644	0.0047619	0.943704
Q9H4A4_S7	RNPEP	4.45231	0.00634783	0.941657
P16949_S16	STMN1	6.11985	0.00207059	0.936354
Q9UBW7_S305	ZMYM2	2.64809	0.0287879	0.935539
Q13009-2_S1347	TIAM1	2.39349	0.0406426	0.893177
Q8NDC0_S15	MAPK1IP1L	3.65704	0.0122366	0.871106
Q03252_S426	LMNB2	2.28157	0.0465619	0.870854
Q8IWA0_S796	WDR75	2.58721	0.0350429	0.862
Q13330-3_S369	MTA1	5.67781	0.00280702	0.852989
Q9BTE3-2_S154	MCMBP	6.63981	0.00204651	0.841767
P61978-2_S284	HNRNPK	7.04496	0.00217722	0.829097
Q9NWH9_S1002	SLTM	4.39855	0.00847059	0.818732
Q9H1E3_T179	NUCKS1	4.49214	0.00879503	0.763531
O43175_S55	PHGDH	2.65531	0.0396881	0.756066
Q9Y2W1_S253	THRAP3	4.78354	0.00826667	0.744434
Q15424-2_S374	SAFB	3.07069	0.0279055	0.735984
Q6PCB5_S6	RSBN1L	2.46993	0.0483343	0.724227
P07197_S44	NEFM	2.57386	0.0484311	0.677016
Q9P2K5-2_T13	MYEF2	4.69078	0.0111638	0.652772
P53985_S483	SLC16A1	2.91565	0.0395853	0.649735
O96019-2_S191	ACTL6A	4.45567	0.0127795	0.6449
Q9P2K5-2_S17	MYEF2	3.90554	0.0197679	0.637023
P50914_S139	RPL14	3.38472	0.0307306	0.606545
P38159_S208	RBMX	3.23357	0.0389078	0.57529
Q9H2P0_S98	ADNP	3.18421	0.0459877	0.530256
Q9C0E2_S521	XPO4	4.12533	0.0399735	0.446395
Q9Y618-4_S939	NCOR2	3.51035	0.0440252	-0.491585
Q9UNE7_S19	STUB1	4.90779	0.0205286	-0.501098
Q9NYF8-2_S646	BCLAF1	3.29863	0.0459503	-0.512668
Q9HC35_S146	EML4	5.29319	0.0132871	-0.53441
Q9Y3T9_S49	NOC2L	5.33713	0.0123209	-0.553538
Q6ZU35_S873	CRACD	4.69679	0.0153204	-0.574854
Q12888-2_S1099	TP53BP1	4.86651	0.0112044	-0.621875
Q9H2H9_S52	SLC38A1	5.14899	0.00874074	-0.651269
Q92538-2_S1319	GBF1	3.56182	0.0234477	-0.656424
Q9BTA9-2_S466	WAC	3.08133	0.0301423	-0.696062
Q9H3Q1_S138	CDC42EP4	2.75574	0.0364429	-0.739658
P27708_S1859	CAD	3.83555	0.013194	-0.759569
P53396_S455	ACLY	3.53206	0.0122553	-0.921225
P67809_S165	YBX1	2.83263	0.023438	-0.945165
P35658-2_S667	NUP214	3.05112	0.0189589	-0.949904
O60841_S113	EIF5B	2.26759	0.0427937	-0.961363
Q9Y2K2-7_S866	SIK3	5.93035	0.00212048	-0.987286
Q9H3Q1_S118	CDC42EP4	5.1267	0.00243137	-1.0838
P62753_S235	RPS6	4.17036	0.00575182	-1.08709
Q71RC2-3_S721	LARP4	2.10487	0.0438987	-1.15252
Q8N8S7-2_S125	ENAH	6.48306	0.0016129	-1.15645
Q02880-2_S1547	TOP2B	2.01526	0.0481081	-1.1676
Q5JSZ5_S480	PRRC2B	5.24019	0.00204545	-1.17109
P62753_S236	RPS6	5.01274	0.00204348	-1.19187
O75691_T1741	UTP20	2.25136	0.035078	-1.20497
P33991_S31	MCM4	2.19975	0.0367034	-1.22254
Q8WWQ0_S911	PHIP	2.43244	0.0271713	-1.23159
Q12888-2_S904	TP53BP1	2.00145	0.044327	-1.33559
P53985_S467	SLC16A1	3.33516	0.008725	-1.34085
Q9H6F5_S58	CCDC86	2.3326	0.0283922	-1.34863
Q9Y314_S107	NOSIP	2.56311	0.021083	-1.35642
Q5HYW2_S195	NHSL2	3.10958	0.0107816	-1.36157
P04035-2_S819	HMGCR	2.74692	0.0159052	-1.36288
Q12888-2_T1320	TP53BP1	2.20434	0.0331449	-1.36599
O00178_S24	GTPBP1	1.9382	0.0457778	-1.44225
Q02880-2_S1545	TOP2B	3.71714	0.00539259	-1.4429
Q13112_S429	CHAF1B	2.25497	0.0289502	-1.4696
P62753_S240	RPS6	2.80784	0.01322	-1.47188
P41236_T22	PPP1R2	2.04218	0.0398243	-1.47361
Q9UMS6-2_S224	SYNPO2	2.70538	0.0153684	-1.47691
Q12888-2_S1322	TP53BP1	2.31873	0.0260891	-1.51377
Q09472_T885	EP300	2.33569	0.0253714	-1.52255
Q14562_S460	DHX8	2.80712	0.0128041	-1.55591
O00567_S519	NOP56	2.0139	0.0395973	-1.55733
Q9H6F5_S69	CCDC86	3.28052	0.00827027	-1.5614
P33240-2_S507	CSTF2	1.89495	0.045808	-1.58871
P78559-2_S996	MAP1A	2.07607	0.0352676	-1.58877
Q99700-2_S758	ATXN2	4.13962	0.00255556	-1.66446
Q7L2J0_S60	MEPCE	1.94548	0.0406405	-1.70471
P08651-2_S314	NFIC	1.8648	0.0460685	-1.71132
Q13185_S95	CBX3	1.97487	0.0375395	-1.82713
P46821_S1438	MAP1B	2.13263	0.0289313	-1.85426
Q9NTI5-2_S1182	PDS5B	2.58773	0.0139113	-1.93484
Q96PK6_S215	RBM14	2.05932	0.0299777	-2.06628
Q9H6F5_S66	CCDC86	1.73594	0.0498698	-2.11535
Q6NZ67_S139	MZT2B	3.96562	0.00206897	-2.63951
Q15345-3_T327	LRRC41	2.30885	0.0167593	-2.80138
P17600-2_T436	SYN1	1.97351	0.0287259	-3.09251
P42167_S180	TMPO	2.36338	0.0129045	-3.81849

### Sheet: MD2
Phosphorylation mark	Gene	-Log Student's T-test p-value M+D/2_NT	Student's T-test q-value M+D/2_NT	Student's T-test Difference M+D/2_NT
Q9H910-3_S97	JPT2	8.15509	0.02	2.77877
P52594-2_S251	AGFG1	3.54395	0.0248	2.23814
Q9UQ35_S783	SRRM2	2.75809	0.0384	2.03603
P16402_S2	H1-3	2.83646	0.0404615	1.94259
Q4G0J3-3_S306	LARP7	2.82581	0.0377705	1.82983
Q4G0F5_S304	VPS26B	2.82941	0.0375484	1.81105
Q14980-2_S1839	NUMA1	8.12992	0.018	1.76335
P04035-2_S819	HMGCR	5.99329	0.016	1.716
P10636_S673	MAPT	3.84021	0.0270909	1.71549
P06454-2_S2	PTMA	3.40901	0.0318947	1.55317
O75396_S137	SEC22B	3.9034	0.0249333	1.45162
O15127_S319	SCAMP2	5.2753	0.0163636	1.37899
Q13207_S653	TBX2	4.43515	0.0336	0.858596
Q13207_S657	TBX2	4.43515	0.0327805	0.858596
Q96AT1_S146	KIAA1143	4.48542	0.0380317	0.680385
Q9UKI2_S89	CDC42EP3	5.78923	0.0377391	0.581179
Q6ZU35_S873	CRACD	4.9129	0.0381875	-0.612762
Q9Y618-4_S939	NCOR2	4.19623	0.0404118	-0.704618
P42677_S11	RPS27	4.12932	0.0398261	-0.718603
P42166_S351	TMPO	4.07445	0.038069	-0.79093
P19338_S67	NCL	3.58148	0.0478356	-0.804596
Q9NR30_S89	DDX21	6.91126	0.0145714	-0.845384
Q9H2P0_S98	ADNP	4.25798	0.0332444	-0.864534
O94826_S91	TOMM70	4.29319	0.0331429	-0.88406
P29966_T150	MARCKS	4.42377	0.031027	-0.918309
Q96T37-2_S765	RBM15	4.77437	0.0264516	-0.927586
Q9NR30_S121	DDX21	3.25551	0.0485405	-0.931961
Q15233_T450	NONO	4.10371	0.0333953	-0.943756
Q15056-2_S21	EIF4H	4.77559	0.0252414	-0.96369
Q9NXV2_S29	KCTD5	3.64155	0.04032	-0.99316
Q13206_S7	DDX10	5.53339	0.0173333	-1.00149
Q8IWA0_S796	WDR75	3.58044	0.0396981	-1.00224
Q13330-3_S559	MTA1	5.70443	0.016	-1.04474
Q9Y3T9_S49	NOC2L	6.35643	0.0273333	-1.0698
Q7Z417_S629	NUFIP2	3.1359	0.0433143	-1.08377
Q13185_S95	CBX3	3.89977	0.0324571	-1.16709
P53985_S483	SLC16A1	3.13248	0.0395077	-1.22003
P22626_S259	HNRNPA2B1	5.72395	0.0257143	-1.23007
P62753_S235	RPS6	3.6143	0.0341538	-1.26807
O15042-2_S67	U2SURP	4.18376	0.0251852	-1.2724
P16949_S63	STMN1	3.23898	0.0398431	-1.28545
P26373_S106	RPL13	3.04976	0.0394627	-1.28578
Q9UL46_S10	PSME2	2.84772	0.0468889	-1.32838
Q13330-3_S369	MTA1	5.4146	0.02	-1.32852
Q71RC2-3_S721	LARP4	3.11548	0.0391111	-1.39125
P67870_S209	CSNK2B	3.631	0.0333333	-1.40503
O00418_S474	EEF2K	4.06924	0.0262609	-1.43249
Q8WW12_S147	PCNP	4.27532	0.0188571	-1.49293
P62753_S240	RPS6	3.81475	0.0261429	-1.55929
P06400_T821	RB1	3.03911	0.0404082	-1.5903
Q14978-2_S653	NOLC1	2.97716	0.0386182	-1.59769
Q5H9R7-2_S846	PPP6R3	2.69836	0.0434366	-1.66519
Q14978-2_T617	NOLC1	3.80267	0.0241538	-1.70541
Q14978-2_T620	NOLC1	3.80204	0.0255	-1.72179
Q02880-2_S1545	TOP2B	4.77866	0.018	-1.78356
P06400_T826	RB1	3.34925	0.0332941	-1.78512
Q96GY0_S292	ZC2HC1A	2.96536	0.0399149	-1.81909
P19338_T105	NCL	3.26248	0.0318889	-1.94041
Q9H6F5_S113	CCDC86	2.79212	0.0379649	-2.0132
P18887_S241	XRCC1	3.36853	0.02925	-2.04152
O95235-2_S514	KIF20A	3.87241	0.019	-2.19505
Q14978-2_S518	NOLC1	4.32481	0.0163333	-2.30196
Q15047-3_S1066	SETDB1	4.11046	0.01575	-2.3279
Q9Y5J1_S121	UTP18	2.79427	0.0395833	-2.3695
Q14195-2_S665	DPYSL3	5.34309	0.02	-2.43685
Q9NZJ0_S490	DTL	2.67573	0.0382143	-2.53284
Q9Y3T9_S56	NOC2L	3.85692	0.0183529	-2.5829
Q9Y2J2-2_S443	EPB41L3	3.76184	0.0176842	-2.76444
Q9NR30_S71	DDX21	5.96001	0.0186667	-2.82914
Q15424-2_S535	SAFB	2.84751	0.0328182	-2.9566
Q9Y6X9-2_S663	MORC2	2.50154	0.0397576	-3.03531
Q14684-2_T712	RRP1B	2.5698	0.0378305	-3.1605
P31350-2_S80	RRM2	4.10924	0.0225	-3.4777
Q9UK76-2_S88	JPT1	3.93106	0.0150769	-3.52564

### Sheet: MD3
Phosphorylation mark	Gene	-Log Student's T-test p-value M+D+V/3_NT	Student's T-test q-value M+D+V/3_NT	Student's T-test Difference M+D+V/3_NT
O75531_T3	BANF1	2.1623	0.0474783	3.34496
P46821_S14	MAP1B	2.10203	0.0489905	3.23435
P26599-1_S140	PTBP1	3.37199	0.0191304	3.15237
Q9Y6G9_T515	DYNC1LI1	2.38963	0.0417714	2.74159
P46109_S220	CRKL	2.20385	0.0496471	2.36233
P10636_S721	MAPT	4.14473	0.0156923	2.30283
O95684-2_S152	CEP43	2.24624	0.0504	2.13457
P16403_T4	H1-2	2.41343	0.04535	2.07041
Q96TC7_S44	RMDN3	2.76806	0.0356429	1.93652
Q96B54_S99	ZNF428	3.20621	0.0288	1.91072
Q9Y6G9_T508	DYNC1LI1	2.32364	0.0496327	1.87352
P60228_S399	EIF3E	3.84977	0.0176364	1.83663
Q9Y2W1_S575	THRAP3	3.73382	0.018	1.71941
P55327-2_S183	TPD52	3.62864	0.0238621	1.54811
Q96TC7_S46	RMDN3	4.79065	0.017	1.54513
Q99567_S50	NUP88	2.92545	0.0371333	1.44804
Q96QG7_S548	MTMR9	2.46901	0.0507879	1.43065
P04035-2_S819	HMGCR	4.77377	0.0154667	1.38139
Q92945_S480	KHSRP	5.82395	0.0152	1.31147
P49354-2_S306	FNTA	6.41059	0.031	1.2913
Q92945_S181	KHSRP	3.58065	0.0292632	1.25571
P43243_T150	MATR3	2.73389	0.0456	1.23184
P53985_S498	SLC16A1	3.21205	0.0362759	1.16833
P21333-2_S1459	FLNA	2.60988	0.050243	1.15456
O43395_S161	PRPF3	3.25529	0.0373115	1.08457
Q14980-2_S1839	NUMA1	5.60439	0.0145714	1.05914
P46821_S25	MAP1B	9.9814	0.048	1.05639
Q9BWF3_S86	RBM4	7.3068	0.0248	1.05614
P11388-2_S1273	TOP2A	3.00084	0.0474286	0.939691
P26599-1_S141	PTBP1	3.10695	0.0470638	0.870963
O15127_S319	SCAMP2	3.48757	0.0442133	0.804531
Q9NSK0-3_S608	KLC4	4.25101	0.0338723	0.786441
Q7Z6Z7-2_S1907	HUWE1	4.33346	0.03408	0.752576
Q9P2K5-2_T13	MYEF2	5.00717	0.0290256	0.716508
Q9UKV3-5_S974	ACIN1	6.51687	0.0186667	0.675851
P57740_S37	NUP107	4.7976	0.0341176	0.661993
Q9P2K5-2_S17	MYEF2	3.93058	0.0453333	0.657871
Q9UKI2_S89	CDC42EP3	4.77971	0.0485417	0.504088
Q9UNE7_S19	STUB1	4.99866	0.039942	-0.555328
O95235-2_S514	KIF20A	3.70562	0.0492371	-0.650081
P42677_S11	RPS27	3.95822	0.0442632	-0.671176
Q92538-2_S1319	GBF1	4.6722	0.0330566	-0.678579
Q9H1E3_T179	NUCKS1	3.76394	0.0451566	-0.686931
P29966_T150	MARCKS	4.11861	0.0397015	-0.688497
Q15056-2_S21	EIF4H	4.6817	0.0340952	-0.725431
P11137-3_S1649	MAP2	4.95336	0.0284444	-0.746054
Q9Y618-4_S939	NCOR2	4.94234	0.027	-0.787372
Q9H2H9_S52	SLC38A1	6.0672	0.0144	-0.834871
P33316-2_S11	DUT	6.90688	0.0185455	-0.864951
Q9H2P0_S98	ADNP	3.99043	0.0349333	-0.870243
P78347-2_S782	GTF2I	3.25046	0.0456709	-0.875502
Q9H1E3_S181	NUCKS1	5.9582	0.0148235	-0.905153
Q9BWH2_S151	FUNDC2	3.45875	0.0374839	-0.947102
P67870_S209	CSNK2B	3.34294	0.0404308	-0.95702
Q8WW12_S147	PCNP	3.02201	0.0453793	-0.961149
Q5JSZ5_S480	PRRC2B	4.24214	0.026303	-0.978516
Q6ZU35_S873	CRACD	7.49414	0.022	-0.980741
O15042-2_S67	U2SURP	3.16377	0.0425	-0.985273
Q8IZL8_S481	PELP1	2.81259	0.0501386	-0.996696
P50914_S139	RPL14	4.21554	0.0251613	-1.02748
Q9Y3T9_S49	NOC2L	3.01791	0.0424865	-1.07901
Q7Z6B7-2_T981	SRGAP1	3.0131	0.0420845	-1.10549
Q13330-3_S559	MTA1	6.41969	0.016	-1.11933
O00418_S474	EEF2K	3.5295	0.0347907	-1.13173
P46821_S614	MAP1B	3.3924	0.0351818	-1.20891
Q9Y2J2-2_S448	EPB41L3	3.30867	0.03325	-1.25377
Q5HYW2_S576	NHSL2	2.6762	0.0452584	-1.28285
P19338_S67	NCL	4.7353	0.0134737	-1.28794
P62753_S235	RPS6	4.18831	0.01904	-1.30886
P19338_T105	NCL	4.4609	0.0139048	-1.36534
P06400_T826	RB1	3.38688	0.029	-1.41081
Q71RC2-3_S721	LARP4	2.54121	0.0478222	-1.44809
Q9NRL2-2_S1381	BAZ1A	3.49974	0.0284706	-1.44879
Q8NFH5-2_S56	NUP35	3.02088	0.0336727	-1.46464
Q02880-2_S1545	TOP2B	5.69094	0.0188571	-1.49793
Q14498-2_S127	RBM39	3.04702	0.0334615	-1.51849
Q9NTI5-2_T1370	PDS5B	2.471	0.0481684	-1.52734
P06400_T821	RB1	5.93632	0.054	-1.5968
P29966_S118	MARCKS	2.50646	0.0457273	-1.60135
O14578-4_S2035	CIT	3.15445	0.0308293	-1.6494
Q8WYP5-2_T1085	AHCTF1	2.70016	0.0401212	-1.69528
Q14498-2_S129	RBM39	2.99111	0.0343478	-1.71958
P52948-2_S871	NUP98	2.76012	0.0370159	-1.72043
Q9NSK0-3_Y611	KLC4	2.41842	0.0470538	-1.7259
Q9NR30_S71	DDX21	3.82604	0.0183333	-1.76436
P53985_S467	SLC16A1	5.62274	0.0386667	-1.76886
Q9H6F5_S113	CCDC86	2.4328	0.045907	-1.82711
P62753_S236	RPS6	2.85609	0.0331852	-1.83038
P55884-2_S119	EIF3B	2.27294	0.0498519	-1.87001
P07197_S628	NEFM	2.30104	0.0493592	-1.87461
Q96GY0_S292	ZC2HC1A	2.28676	0.0488302	-1.89875
Q5H9R7-2_S846	PPP6R3	2.41729	0.0453659	-1.99952
P27448-2_S423	MARK3	2.47649	0.0425753	-2.10184
Q9Y5J1_S121	UTP18	2.38225	0.0448571	-2.10292
Q99700-2_S758	ATXN2	3.9717	0.014	-2.17963
P18887_S266	XRCC1	2.66651	0.0361356	-2.18853
Q9Y3T9_S56	NOC2L	2.67632	0.0367719	-2.19
Q9Y618-4_S1001	NCOR2	2.4021	0.0445128	-2.21712
Q6PL18_S327	ATAD2	2.40148	0.045039	-2.23792
Q9Y2J2-2_S443	EPB41L3	3.04193	0.0287568	-2.24446
P62753_S240	RPS6	3.18676	0.0246667	-2.41109
Q15047-3_S1066	SETDB1	4.7584	0.017	-2.42191
P18887_S241	XRCC1	3.45927	0.0183077	-2.44776
Q9NZJ0_S490	DTL	2.74644	0.0332245	-2.47816
Q15424-2_S535	SAFB	2.40564	0.0405294	-2.91338
Q14684-2_T712	RRP1B	2.4651	0.03725	-3.04079
P31350-2_S80	RRM2	3.71339	0.0155	-3.32628
Q14684-2_T710	RRP1B	2.09786	0.0489615	-3.35466
